# Tom70-mediated mitochondria–nuclear envelope contacts regulate nuclear pore complex inheritance during gametogenesis

**DOI:** 10.1101/2025.11.20.689567

**Authors:** Cyrus T. Ruediger, Benjamin S. Styler, Eric M. Sawyer, Silvan Spiri, Grant King, Madison E. Walsh, Gloria A. Brar, Danielle M. Jorgens, Elçin Ünal

## Abstract

Gametogenesis rejuvenates the cellular lineage and excludes senescence-associated factors from gametes. In *Saccharomyces cerevisiae*, this involves sequestration of nuclear constituents into the Gametogenesis-Uninherited Nuclear Compartment (GUNC), which is excluded from gametes. Here we identify the conserved mitochondrial import receptor Tom70 as a key regulator of GUNC-mediated exclusion. Loss of *TOM70* disrupts the sequestration of nuclear pore complexes, but not senescence-associated aggregates and nucleolar components, into the GUNC. Tom70’s role appears independent of its canonical function in mitochondrial import and instead reflects a meiosis-specific requirement for mitochondria-nuclear envelope tethering. During meiosis II, Tom70 concentrates around the GUNC, where it recruits the nuclear envelope tethering protein Cnm1. Loss of *CNM1* partially phenocopies *tom70Δ*, consistent with parallel tethering interactions. These findings uncover a previously unrecognized organelle contact-dependent pathway that remodels the nuclear envelope to support selective nuclear inheritance. More broadly, they highlight how organelle contacts integrate with nuclear quality control to safeguard gamete integrity.
