## Supplementary Table 1 (Strains) for "Tom70-mediated mitochondria–nuclear envelope contacts regulate nuclear pore complex inheritance during gametogenesis"

### Sheet: Table-S1_Strains
Table S1. Yeast Strains
Relevant Figure(s) [1]	Strain number (yÜB)	MAT	Genotype [2,3]	Strain Background	Source / Reference	Contains previously generated allele(s) [4]
(WT) NA	13	a (A)	MATa, ho::LYS2, lys2, leu2::hisG, ura3, his3::hisG, trp1::hisG	SK1	this study
(WT) NA	14	alpha (α)	MATalpha, ho::LYS2, lys2, leu2::hisG, ura3, his3::hisG, trp1::hisG	SK1	this study
(WT) S5b; S7l	15	diploid	MATa/alpha, ho::LYS2, lys2, leu2::hisG, ura3, his3::hisG, trp1::hisG	SK1	this study
1b	46381	diploid	leu2::pRdl1-3XmScarlet-h2NLS-L-TM::LEU2, trp1::pATG8-SV40NLS-40nmGEM-sapphire::TRP1	SK1	this study
1c, 1e, 1g; 3f, 3g, 3h	37338	diploid	htb1::HTB1-mCherry::HISMX6, trp1::pATG8-SV40NLS-40nmGEM-sapphire::TRP1	SK1	this study	Yes
1d, 1e	38272	diploid	spo21∆::hphNT1, htb1::HTB1-mCherry::HISMX6, trp1::pATG8-SV40NLS-40nmGEM-sapphire::TRP1	SK1	this study	Yes
1f, 1g; 3f, 3g	38145	diploid	tom70∆::KanMX, htb1::HTB1-mCherry::HISMX6, trp1::pATG8-SV40NLS-40nmGEM-sapphire::TRP1	SK1	this study	Yes
2a, 2c, 2f; 4a, 4c; 5a, 5c; 6d, 6e, 6g, 6h; 7i, 7j, 7k; S2a; S4a, S4b; S7g, S7h, S7i, S7j, S7k, S7l; S8c, S8d, S8f	11513	diploid	htb1::HTB1-mCherry::HISMX6, nup170::NUP170-GFP::KanMX	SK1	King and Goodman et al. 2019.	Yes
2a, 2c, 2f; 4a, 4c; 7i, 7j, 7k; S2a; S4a, S4b; S7g, S7h, S7i, S7k; S8c, S8d, S8f	35069	diploid	tom70∆::KanMX, htb1::HTB1-mCherry::HISMX6, nup170::NUP170-GFP::KanMX	SK1	this study	Yes
2b, 2d, 2g	13503	diploid	htb1::HTB1-mCherry::HISMX6, pom34::POM34-GFP::KanMX	SK1	King and Goodman et al. 2019.	Yes
2b, 2d, 2g	36820	diploid	tom70∆::NatMX, htb1::HTB1-mCherry::HISMX6, pom34::POM34-GFP::KanMX	SK1	this study	Yes
3b, 3c	11820	diploid	hsp104::HSP104-mCherry::NatMX, leu2::pATG8-link-yEGFP-SPO20(51-91)::LEU2, flo8::KanMX6	SK1	King and Goodman et al. 2019.	Yes
3b, 3c	45577	diploid	tom70∆::KanMX, hsp104::HSP104-mCherry::NatMX, leu2::pATG8-link-yEGFP-SPO20(51-91)::LEU2, flo8::KanMX6	SK1	this study	Yes
3d	16712	diploid	htb1::HTB1-mCherry::HISMX6, nsr1::NSR1-GFP::KanMX, flo8	SK1	King and Goodman et al. 2019.	Yes
3d	35507	diploid	tom70∆::KanMX, htb1::HTB1-mCherry::HISMX6, nsr1::NSR1-GFP::KanMX, flo8	SK1	this study	Yes
3e	17338	diploid	hta1::HTA1-mApple::HIS5, rDNA::5xtetO (heterozygous), leu2::pREC8-TetR-GFP::LEU2 , flo8	SK1	King and Goodman et al. 2019.	Yes
3e	35509	diploid	tom70∆::KanMX, hta1::HTA1-mApple::HIS5, rDNA::5xtetO (heterozygous), leu2::pREC8-TetR-GFP::LEU2 , flo8	SK1	this study	Yes
3f, 3g	37369	diploid	htb1::HTB1-mCherry::HISMX6, trp1::pATG8-SV40NLS-40nmGEM-sapphire::TRP1 (hetoerzygous)	SK1	this study	Yes
3f, 3g	37550	diploid	tom70∆::KanMX, htb1::HTB1-mCherry::HISMX6, trp1::pATG8-SV40NLS-40nmGEM-sapphire::TRP1 (heterozygous)	SK1	this study	Yes
3h	9724	diploid	htb1::HTB1-mCherry::HISMX6, hsp104::HSP104-eGFP::KanMX, flo8::KanMX6	SK1	King and Goodman et al. 2019.	Yes
4b, 4e; S4c, S4f	42274	diploid	ste5::NatMX::pTetO7.1-STE5, ura3::pRNR2-TetR-Tup1, pTetO7.1-TetR::URA3, trp1::pPma2-PMA2-eGFP::TRP1, flo8, amn1(BY4741 allele)	SK1	this study	Yes
4b, 4e; S4c, S4f	44258	diploid	tom70∆::KanMX, ste5::NatMX::pTetO7.1-STE5, ura3::pRNR2-TetR-Tup1, pTetO7.1-TetR::URA3, trp1::pPma2-PMA2-eGFP::TRP1, flo8, amn1(BY4741 allele)	SK1	this study	Yes
4d	41118	diploid	tom70::NatMX6::pTetO7.1-Tom70, ura3::pRNR2-TetR-TUP1_pTetO7.1-TetR::URA3, htb1::HTB1-mCherry::HISMX6, nup170::NUP170-GFP::KanMX	SK1	this study	Yes
5d, 5e	12434	diploid	htb1::HTB1-mCherry::HISMX6, leu2::pATG8-link-yEGFP-SPO20(51-91)::LEU2	SK1	King and Goodman et al. 2019.	Yes
5d, 5e	35258	diploid	tom70∆::KanMX, htb1::HTB1-mCherry::HISMX6, leu2::pATG8-link-yEGFP-SPO20(51-91)::LEU2	SK1	this study	Yes
5f, 5g	12438	diploid	htb1::HTB1-mCherry::HISMX6, don1::DON1-GFP::KanMX	SK1	King and Goodman et al. 2019.	Yes
5f, 5g	35260	diploid	tom70∆::KanMX, htb1::HTB1-mCherry::HISMX6, don1::DON1-GFP::KanMX	SK1	this study	Yes
5a	38030	diploid	sam37∆::hphNT1, htb1::HTB1-mCherry::HISMX6, nup170::NUP170-GFP::KanMX	SK1	this study	Yes
5b; S5a	37273	diploid	tom20::TOM20-3V5-IAA17(71-114)::NatMX4, htb1::HTB1-mCherry::HISMX6, nup170::NUP170-GFP::KanMX	SK1	this study	Yes
5b; S5a	37275	diploid	his3::pCup1-OsTIR1::HIS3, tom20::TOM20-3V5-IAA17(71-114)::NatMX4, htb1::HTB1-mCherry::HISMX6, nup170::NUP170-GFP::KanMX	SK1	this study	Yes
6a	21933	diploid	htb1::HTB1-mCherry::HISMX6, tom70::TOM70-GFP::KanMX	SK1	this study	Yes
6b; 8d, 8e	43587	diploid	his3::pRdl1-TOM20TMD(1-42)-3XmScarlet::HIS3, leu2::pRdl1-3xGFP-h2NLS-L-TM::LEU2	SK1	this study
6c	41512	diploid	nup49::NUP49-2x mScarlet-I::cgLEU2, leu2::pRdl1-3xGFP-h2NLS-L-TM::LEU2	SK1	this study
6c	41520	diploid	tom70Δ::NatMX4, nup49::NUP49-2x mScarlet-I::cgLEU2, leu2::pRdl1-3xGFP-h2NLS-L-TM::LEU2	SK1	this study
6d, 6e	7055	diploid	ndt80::TRP1::pGAL-NDT80, ura3::pGPD1-GAL4(1-848)-ER::URA3, htb1::HTB1-mCherry::HISMX6 (heterozygous), his3::pGPD1-Su9MTS-eGFP::HIS3 (heterozygous)	SK1	this study	Yes
7c	32619	diploid	ndt80::TRP1::pGAL-NDT80, ura3::pGPD1-GAL4(1-848)-ER::URA3, cnm1::CNM1-GFP::KanMX, cit1::CIT1-mCardinal::His3MX6	SK1	this study	Yes
7d	32897	diploid	htb1::HTB1-mCherry::HISMX6, cnm1::CNM1-GFP::KanMX	SK1	this study	Yes
7e	32895	diploid	leu2::pATG8-link-mKate-SPO20(51-91)::LEU2, cnm1::CNM1-GFP::KanMX	SK1	this study	Yes
7f	33779	diploid	spo21∆::hphNT1, htb1::HTB1-mCherry::HISMX6, cnm1::CNM1-GFP::KanMX	SK1	this study	Yes
7g	33497	diploid	tom70Δ::KanMX, htb1::HTB1-mCherry::HISMX6, cnm1::CNM1-GFP::KanMX	SK1	this study	Yes
7i, 7j, 7k; S7g, S7h, S7i, S7j; S8f	35262	diploid	cnm1∆::hphNT1, htb1::HTB1-mCherry::HISMX6, nup170::NUP170-GFP::KanMX	SK1	this study	Yes
8b; S8b	37255	diploid	trp1::EV::TRP1, tom70Δ::NatMX4, htb1::HTB1-mCherry::HISMX6, nup170::NUP170-GFP::KanMX	SK1	this study	Yes
8b; S8b	37257	diploid	trp1::pTom70-TOM70::TRP1, tom70Δ::NatMX4, htb1::HTB1-mCherry::HISMX6, nup170::NUP170-GFP::KanMX	SK1	this study	Yes
8b; S8b	37259	diploid	trp1::pTom70-TOM70(ΔC1_99-214)::TRP1, tom70Δ::NatMX4, htb1::HTB1-mCherry::HISMX6, nup170::NUP170-GFP::KanMX	SK1	this study	Yes
8b; S8b	37261	diploid	trp1::pTom70-TOM70(ΔC2_248-460)::TRP1, tom70Δ::NatMX4, htb1::HTB1-mCherry::HISMX6, nup170::NUP170-GFP::KanMX	SK1	this study	Yes
8b; S8b	37263	diploid	trp1::pTom70-TOM70(ΔC3_461-617)::TRP1, tom70Δ::NatMX4, htb1::HTB1-mCherry::HISMX6, nup170::NUP170-GFP::KanMX	SK1	this study	Yes
8b; S8b	37265	diploid	trp1::pTom70-TOM70TMD(1-41)-TAH1::TRP1, tom70Δ::NatMX4, htb1::HTB1-mCherry::HISMX6, nup170::NUP170-GFP::KanMX	SK1	this study	Yes
8b; S8b	37267	diploid	trp1::pTom70-TOM70(ΔTMD_2-41)::TRP1, tom70Δ::NatMX4, htb1::HTB1-mCherry::HISMX6, nup170::NUP170-GFP::KanMX	SK1	this study	Yes
8c	41865	diploid	trp1::EV::TRP1 (heterozygous), leu2::pGPD-CNM1-GFP::LEU2 (heterozygous), tom70Δ::NatMX4, tom71Δ::hphNT1	SK1	this study	Yes
8c	41867	diploid	trp1::pTom70-TOM70::TRP1 (heterozygous), leu2::pGPD-CNM1-GFP::LEU2 (heterozygous), tom70Δ::NatMX4, tom71Δ::hphNT1	SK1	this study	Yes
8c	41869	diploid	trp1::pTom70-Tom70(ΔC1_99-214)::TRP1 (heterozygous), leu2::pGPD-CNM1-GFP::LEU2 (heterozygous), tom70Δ::NatMX4, tom71Δ::hphNT1	SK1	this study	Yes
8c	41871	diploid	trp1::pTom70-Tom70(ΔC2_248-460)::TRP1 (heterozygous), leu2::pGPD-CNM1-GFP::LEU2 (heterozygous), tom70Δ::NatMX4, tom71Δ::hphNT1	SK1	this study	Yes
8c	41873	diploid	trp1::pTom70-Tom70(ΔC3_461-617)::TRP1 (heterozygous), leu2::pGPD-CNM1-GFP::LEU2 (heterozygous), tom70Δ::NatMX4, tom71Δ::hphNT1	SK1	this study	Yes
8c	47202	diploid	trp1::pTom70-TOM70TMD(1-41)-TAH1::TRP1 (heterozygous), leu2::pGPD-CNM1-GFP::LEU2 (heterozygous), tom70Δ::NatMX4, tom71Δ::hphNT1	SK1	this study	Yes
8d, 8e	45008	diploid	cnm1Δ::hphNT1, his3::pRdl1-TOM20TMD(1-42)-3XmScarlet::HIS3, leu2::pRdl1-3xGFP-h2NLS-L-TM::LEU2	SK1	this study
8d, 8e	45010	diploid	tom70Δ::KanMX, his3::pRdl1-TOM20TMD(1-42)-3XmScarlet::HIS3, leu2::pRdl1-3xGFP-h2NLS-L-TM::LEU2	SK1	this study
S2b, S2c; S4e	44417	diploid	trp1::pTom70-Tom70(86)^linkerGS-V5-AID*::TRP1 (heterozygous), tom70∆::KanMX, htb1::HTB1-mCherry::NatMX4, nup170::NUP170-GFP::LEU2	SK1	this study	Yes
S2b, S2c; S4e	44225	diploid	his3::pCup1-OsTIR1(F74G)::HIS3, trp1::pTom70-Tom70(86)^linkerGS-V5-AID*::TRP1 (heterozygous), tom70∆::KanMX, htb1::HTB1-mCherry::NatMX4, nup170::NUP170-GFP::LEU2	SK1	this study
S2d	36092	diploid	htb1::HTB1-mCherry::HISMX6; nup49::NUP49-Knop-eGFP::KanMX	SK1	this study	Yes
S2d	36582	diploid	tom70Δ::NatMX4, htb1::HTB1-mCherry::HISMX6; nup49::NUP49-Knop-eGFP::KanMX	SK1	this study	Yes
S2e	15305	diploid	nup2::NUP2-GFP-KanMX, htb1::HTB1-mCherry::HISMX6	SK1	King and Goodman et al. 2019.	Yes
S2e	35071	diploid	tom70Δ::KanMX, nup2::NUP2-GFP-KanMX, htb1::HTB1-mCherry::HISMX6	SK1	this study	Yes
S4d	40755	diploid	tom70::NatMX6::pTetO7.1-TOM70-GFP::KanMX, ura3::pRNR2-TetR-TUP1_pTetO7.1-TetR::URA3	SK1	this study	Yes
S4d	39969	diploid	tom70::TOM70-GFP::KanMX, ura3::pRNR2-TetR-TUP1_pTetO7.1-TetR::URA3	SK1	this study	Yes
S6a; S7c	10254	diploid	htb1::HTB1-mCherry::HISMX6, cit1::CIT1-GFP::His3MX6	SK1	Sawyer et al. 2019.	Yes
S6b	30698	diploid	num1::NUM1-IAA7-3V5::NatMX, ime1∆::hphNT1, his3::pCup1-OsTIR1::HIS3, om45::OM45-mKate::His3MX6, leu2::pARO10-NVJ1(I295R, A307R, F319E)-FLAG-GFP::LEU2	SK1	this study	Yes
S7b	20119	diploid	htb1::HTB1-mCherry::HISMX6, lam6::LAM6-GFP::TRP1, 2µ(NatMX)_pGPD1-mito-TagBFP	SK1	this study	Yes
S7c	20463	diploid	lam6Δ::hphNT1, htb1::HTB1-mCherry::HISMX6, cit1::CIT1-GFP::His3MX6	SK1	this study	Yes
S7d	32393	a	sum1::SUM1-3V5-IAA7::KanMX,cit1::CIT1-mCardinal::His3MX6,cnm1::CNM1-GFP::KanMX, ura3::pGPD1-GAL4(1-848)-ER::URA3	SK1	this study	Yes
S7d	32389	a	his3::pCup1-OsTIR1::HIS3, sum1::SUM1-3V5-IAA7::KanMX,cit1::CIT1-mCardinal::His3MX6,cnm1::CNM1-GFP::KanMX, ura3::pGPD1-GAL4(1-848)-ER::URA3	SK1	this study	Yes
S7e	32893	diploid	cit1::CIT1-mCardinal::His3MX6, cnm1::CNM1-GFP::KanMX	SK1	this study	Yes
S7f	32901	diploid	nup49::NUP49-mCherry::His3MX6, cnm1::CNM1-GFP::KanMX	SK1	this study	Yes
S7j, S7k	36051	diploid	lam6∆::hphNT1, htb1::HTB1-mCherry::HISMX6, nup170::NUP170-GFP::KanMX	SK1	this study	Yes
S7j, S7k, S7l	36053	diploid	lam6∆::hphNT1, cnm1∆::NatMX, htb1::HTB1-mCherry::HISMX6, nup170::NUP170-GFP::KanMX	SK1	this study	Yes
S7k	45020	diploid	lam5Δ::KanMX, lam6∆::hphNT1, cnm1Δ::NatMX, htb1::HTB1-mCherry::HISMX6, nup170::Nup170-GFP::LEU2	SK1	this study	Yes
S7k	44158	diploid	lam5Δ::KanMX, lam6∆::hphNT1, cnm1Δ::NatMX, tom70Δ::hphMX6, htb1::HTB1-mCherry::HISMX6, nup170::Nup170-GFP::LEU2	SK1	this study	Yes
S7l	32109	diploid	cnm1Δ::hphNT1	SK2	this study
S7l	33080	diploid	lam6∆::hphNT1, cnm1Δ::hphNT1	SK3	this study
S7l	37171	diploid	tom70Δ::KanMX	SK4	this study
S8a	37472	diploid	trp1::pTom70-TOM70::TRP1	SK1	this study	Yes
S8a	42526	diploid	trp1::pTom70-TOM70(ΔC1_99-214)^(51)V5::TRP1	SK1	this study	Yes
S8a	42528	diploid	trp1::pTom70-TOM70(ΔC2_248-460)^(51)V5::TRP1	SK1	this study	Yes
S8a	42530	diploid	trp1::pTom70-TOM70(ΔC3_461-617)^(51)V5::TRP1	SK1	this study	Yes
S8c, S8d	35517	diploid	his3::pCup1-OsTIR1::HIS3, mmm1::MMM1-3V5-IAA7::hphNT1, htb1::HTB1-mCherry::HISMX6, Nup170-GFP::KanMX	SK1	this study	Yes
S8c, S8d	36279	diploid	tom70Δ::NatMX4, his3::pCup1-OsTIR1::HIS3, mmm1::MMM1-3V5-IAA7::hphNT1, htb1::HTB1-mCherry::HISMX6, Nup170-GFP::KanMX	SK1	this study	Yes
S8e	40504	diploid	tom70∆::NatMX4, htb1::HTB1-mCherry::HISMX6, nup170::NUP170-GFP::KanMX	SK1	this study	Yes
1 Strains are listed according to order of relevan Figure.
2 Separate alleles are separated by commas.
3 All indicated alleles in diploids are homozygous, unless otherwise specified.
4 Previously generated alleles are are further describedelsewhere, see Methods.
