## Supplementary Table 2 (Plasmids) for "Tom70-mediated mitochondria–nuclear envelope contacts regulate nuclear pore complex inheritance during gametogenesis"

### Sheet: Table-S2_Plasmids
Table S2. Plasmids
Relevant Figure [1]	Plasmid number (pÜB)	Identifier	Construct [2,3]	Plasmid type	Backbone	Bacterial selection	Source / Reference
Fig 1	1		KanMX6	deletion cassette	pFA6a	Amp	Longtine et al. 1998.
Fig 1, 3	2512	pMW42	pATG8-SV40NLS-40nmGEM-mTSapphire	single-integration vector	pNH604	Amp	This study, modified from (Delarue et al. 2018; Szoradi et al. 2022).
Fig 1, 3	2760	pMW73	pRdl1-3xmScarlet-h2NLS-L-TM_LEU2	single-integration vector	pLC605	Amp	Derived from (King et al. 2019a; Meinema et al. 2011), see Methods.
Fig 1, 7, S7	217		hphNT1	deletion cassette	pFA6a	Amp	Knop et al. 1999.
Fig 2, S2, S4	4		linker-GFP_KanMX	tagging casette	pFA6a	Amp	Longtine et al. 1998.
Fig 4, S4	2693	pCR67	NatMX4_pTetO7.1	tagging casette	pFA6a	Amp	Derived from (Azizoglu et al. 2021), see Methods.
Fig 4, S4	2371	pAB13	pRNR2-TetR-TUP1_pTetO7.1-TetR_URA3	single-integration vector	pSV606		Derived from (Azizoglu et al. 2021), see Methods.
Fig 5	2478	pCR37	linker-3V5-IAA17(71-114)_NatMX4	tagging casette	pFA6a	Amp	Based off (Morawska and Ulrich 2013).
Fig 6, 8	2929	pCR100	pRdl1-Tom20TM(1-42)-3XmScarlet_HIS3	single-integration vector	pNH603	Amp	this study
Fig 6, 8	2691	pCR65	pRdl1-3xGFP-h2NLS-L-TM_LEU2	single-integration vector	pLC605	Amp	Derived from (King et al. 2019a; Meinema et al. 2011), see Methods.
Fig 6, 8	1572		linker-2xmScarlet_LEU2	tagging casette	pFA6a	Amp	this study
Fig 7	233		linker-GFP_KanMX	tagging casette	pFA6a	Amp	Knop et al. 1999.
Fig 8	2295	pCR18	EV_TRP1	single-integration vector	pNH604CR	Amp	this study
Fig 8	2440	pCR27	pTom70-TOM70__TRP1	single-integration vector	pNH604CR	Amp	this study
Fig 8	2471	pCR30	pTom70-TOM70(ΔC1_99-214)_TRP1	single-integration vector	pNH604CR	Amp	this study
Fig 8	2473	pCR32	pTom70-TOM70(ΔC2_248-460)_TRP1	single-integration vector	pNH604CR	Amp	this study
Fig 8	2474	pCR33	pTom70-TOM70(ΔC3_461-617)_TRP1	single-integration vector	pNH604CR	Amp	this study
Fig 8	2470	pCR29	pTom70-TOM70TMD(1-41)-TAH1_TRP1	single-integration vector	pNH604CR	Amp	this study
Fig 8	2475	pCR34	pTom70-TOM70(ΔTMD_2-41)_TRP1	single-integration vector	pNH604CR	Amp	this study
Fig 8	2438	pCR25	pGPD-Cnm1-GFP_LEU2	single-integration vector	pLC605	Amp	this study
Fig S2	2885	pCR87	pTom70-V5-linker-Tom70^(86)V5-IAA17(71-114)_TRP1	single-integration vector	pNH604CR	Amp	this study
Fig S2d	2291	pCR14	linker-GFP_KanMX	tagging casette	pFA6a	Amp	Modified from (Knop et al. 1999.)
Fig S4	1170		linker-3V5_hphNT1	tagging casette	pFA6a	Amp	Su et al. 2024.
Fig S6, S7, S8	763		linker-IAA7-3V5	tagging casette	pFA6a	Amp	Sawyer et al. 2019.
Fig S7	153		NatMX4	deletion cassette	pFA6a	Amp	Longtine et al. 1998.
Fig S8	2542	pCR40	pTom70-TOM70_TRP1	single-integration vector	pNH604CR	Amp	this study
Fig S8	2851	pCR79	pTom70-TOM70(ΔC1_99-214)^(51)V5_TRP1	single-integration vector	pNH604CR	Amp	this study
Fig S8	2852	pCR80	pTom70-TOM70(ΔC2_248-460)^(51)V5_TRP1	single-integration vector	pNH604CR	Amp	this study
Fig S8	2853	pCR81	pTom70-TOM70(ΔC3_461-617)^(51)V5_TRP1	single-integration vector	pNH604CR	Amp	this study
1 Plasmids are listed according to order of relevant Figure.
2 Underscores indicate separation between plasmid elements (e.g. construct and selection cassette)
Internal tags are represented by a carrot (rather than a dash) followed by a parenthetical number. The number indicates the residue proceeding the insertion.
3 Internal tags are represented by a carrot (rather than a dash) followed by a parenthetical number. The number indicates the residue proceeding the insertion.
