## Supplementary Table 3 (Primers) for "Tom70-mediated mitochondria–nuclear envelope contacts regulate nuclear pore complex inheritance during gametogenesis"

### Sheet: Table-S3_Primers
Table S2. Primers
Allele	Forward primer	Reverse primer	Template
tom70∆	GAAGTGAAATTACAGCTCACATCTAGGTTCTCAATTGCCAcggatccccgggttaattaa	TTTGTCTTCTCCTAAAAGTTTTTAAGTTTATGTTTACTGTgaattcgagctcgtttaaac	pÜB1
NUP49-GFP	GTTACATCAAAAAACGAAAACACTGGCATCATTGAGCATAcgtacgctgcaggtcgac	ACTTGTTATACGCACTATATAAACTTTCAGGGCGATTTACatcgatgaattcgagctcg	pÜB2291
pTetO-TOM70	GAAGTGAAATTACAGCTCACATCTAGGTTCTCAATTGCCAcgtacgctgcaggtcgac	TTGCCAAAATGGCTGTCTTGTTCCTTGTAATGAAGCTCTTcatcgatgaattctctgtcg	pÜB
sam37∆	TTTCAAATAAACGCAAAGCAAGGCTGTTATCGAGTCAGTAcggatccccgggttaattaa	AACTTAAAGACACTTTTCTGCATTATTTTGTTTATTTTTAgaattcgagctcgtttaaac	pÜB217
TOM20-3V5-IAA1771-114	CGAATCTGATGCGGTTGCTGAAGCTAACGATATCGATGACggtgacggtgctggttta	GAAACAAAAACGGAGAAAAAAAGCAAGCAAAATGTTACTCtatcatcgatgaattcgagc	pÜB2478
NUP49-2xmScarlet	GTTACATCAAAAAACGAAAACACTGGCATCATTGAGCATAgcggccgctctagaacta	AGACATTTGTACTTGTTATACGCACTATATAAACTTTCAGGGCGATTTACgaattcgagctcgtttaaac	pÜB1572
CNM1-GFP	AGGCGCAACTTCGATTCTACTGTGGTACTCTAACTATTCAcgtacgctgcaggtcgac	TATCTTACATTTTCCGGATTATGTATCAAATAAACTTTATatcgatgaattcgagctcg	pÜB233
cnm1∆	GATAGCTCTTTTTTTTCCAATATCGATAAAAAACTAAAAcggatccccgggttaattaa	TATCTTACATTTTCCGGATTATGTATCAAATAAACTTTATgaattcgagctcgtttaaac	pÜB153, pÜB217
SUM1-3V5-IAA7	CCAGGTCAAATATTCCAGAATCATACCGCCAGATATCCGTcggatccccgggttaattaa	TTTTATCTATTCTCGAAACTGCCCCAACGTACGGACCAGCgaattcgagctcgtttaaac	pÜB763
MMM1-3V5-IAA7	ACGTAGTAAAAATACGAGAGAAGAAAAGCCTACAGAGTTAcggatccccgggttaattaa	GATAGGAAAAAGATAGAACAAAAAATTTGTACATAAATATgaattcgagctcgtttaaac	pÜB763
lam6∆	TCGAACGCAATGAAGAGAGCATGATACGTTGAATTGTAGGcggatccccgggttaattaa	ACATACATAACCTTACATACAATATTACATGATTACTCTGgaattcgagctcgtttaaac	pÜB217
lam5∆	TTCAAGAACAGCACCGTTGG	TGGTTGATTCCTGCTCCAGT	Deletion collection lam5∆ gDNA
1 Primers are listed in order of relevant Figure.
2 Lowercase letters indicate common primer adaptor sequences (see refereces 105–107), uppercase letters indicate primer tail introducing homology to target gene locus.
3 pÜB plasmids can be found in Table S2.
