## Supplementary Table 4 (Imaging Conditions) for "Tom70-mediated mitochondria–nuclear envelope contacts regulate nuclear pore complex inheritance during gametogenesis"

### Sheet: Table-S4_Imaging-Conditions
Table S4. Imaging Settings
Sub Figure [1]	Experiment type	Channel 1 (red) [4]	Channel 2 (green) [4]	Channel 3 (blue) [4]	Objective	Section spacing	Frequency, duration	Comments [2,3]
1b;	Movie, CellASIC	25 ms, 10%T TRITC	25 ms, 10%T GFP	NA	60x	1 µm/slice, 8 total	15 min/frame, 18h total
1c, 1d, 1e, 1f, 1g; 3f, 3g, 3h	Movie, 96-well	25 ms, 10%T mCherry	25 ms, 10%T GFP	NA	60x	1 µm/slice, 8 total	15 min/frame, 18h total
2a, 2b, 2c, 2d, 2f, 2g; 3d, 3e; 4a; 5a, 5b, 5c, 5d, 5e, 5f, 5g; 6a; 7f, 7g, 7h, 7i, 7j; 8b; S2a, S2b S2c, S2d; S7g, S7j, S7k; S8c, S8d, S8e	Movie, CellASIC	25 ms, 10%T mCherry	25 ms, 10%T GFP	NA	60x	1 µm/slice, 8 total	15 min/frame, 18h total
S2e	Movie, CellASIC	25 ms, 10%T mCherry	25 ms, 10%T GFP	NA	60x	1 µm/slice, 8 total	5 min/frame, 8h total	An additional endpoint image was taken after 21 h SPO
3b, 3c; 7e; S7e, S7f	Movie, CellASIC	25 ms, 32%T mCherry	25 ms, 10%T GFP	NA	60x	1 µm/slice, 8 total	15 min/frame, 18h total
4c	Movie, 96-well	NA	NA	NA	60x	1 µm/slice, 8 total	5 min/frame, 10h total	Only brightfield image were acquired
4e, S4f	Movie, RLS microfluidics	NA	NA	NA	40x	3-5 µm/slice, 3 total	15-20 min/frame, 72h total	Only brightfield image were acquired
6b, 6c; 8d, 8e	Movie, CellASIC	25 ms, 10%T TRITC	25 ms, 10%T GFP	NA	60x	1 µm/slice, 8 total	5 min/frame, 8h total
7c	still images, fixed cells	50 ms, 100%T mCherry	25 ms, 100%T GFP	10 ms, 100%T DAPI	100x	0.3 µm/slice, 30 total	NA
7d, 7e	Movie, CellASIC	25 ms, 32%T mCherry	25 ms, 32%T GFP	NA	60x	1 µm/slice, 8 total	15 min/frame, 18h total
8c	still images, live cells	25 ms, 100%T TRITC	25 ms, 100%T GFP	NA	100x	0.3 µm/slice, 30 total	NA
S5b	still images, live cells	25 ms, 100%T TRITC	NA	NA	60x	1 µm/slice, 8 total
S7b	still images, fixed cells	15 ms, 100%T mCherry	50 ms, 100%T GFP	25 ms, 100%T DAPI	60x	1 µm/slice, 8 total	10 min/frame, 18h total
1 Imaging settings are listed according to order relevant Figure. For brevity, subfigures with the same experimental settings listed together.
2 All brightfield REF images were aquired with 100ms, 32%T POL
3 After an initial CellASICs experiment, subsequent replicates were performed using 96-well plates for Figs 2d, 5e-f, S7j.
4 (%T) indicates percent transmission intensity. The middle wavelength/bandpass is indicated for each filter set used (nm):
mCherry: EX=575/25, EM=625/45
TRITC: EX=542/27, EM=597/45
GFP: EX=475/28, EM=525/48
DAPI: EX=390/18, EM=435/48
